# Soil causes gut microbiota to flourish and total serum IgE levels to decrease in mice

**DOI:** 10.1101/2021.01.25.428035

**Authors:** Dongrui Zhou, Na Li, Fan Yang, Honglin Zhang, Zhimao Bai, Yangyang Dong, Mengjie Li, Wenyong Zhu, Zhongjie Fei, Pengfeng Xiao, Xiao Sun, Zuhong Lu

**Author notes:** **For Correspondence**: Key Laboratory of Child Development and Learning Science of Ministry of Education, Southeast University, Nanjing 210096, China.

## Abstract

Traditional farm environments induce protection from allergic diseases. In this study, farm environmental factors were classified into three categories, environmental microbes, soil, and organic matter. To explore the impact of soil and environmental microorganisms on gut microbiota and immune function, mice were fed sterilized soil, soil microbes (in lieu of environmental microbes), or non-sterilized soil. Metagenomic sequencing results showed the intake of sterile soil i.e. inhaling a small amount of soil microbes in the air increased gut microbial diversity and the abundance of type III secretion system (T3SS) genes, and decreased serum immune globulin E (IgE) levels induced by 2-4-dinitrofluorobenzene(DNFB). The intake of soil microbes increased the abundance of genes involved in the metabolism of short chain fatty acids and amino acid biosynthesis. Meanwhile, the intake of soil increased gut microbial diversity, the abundance of T3SS genes and related infectious elements, and genes associated with the metabolism of short chain fatty acids and amino acid biosynthesis, and decreased serum IgE levels. Therefore, soil may be useful as a potential “prebiotic” promoting the reproduction and growth of some intestinal microorganisms that harbor bacterial secretion system genes, especially those of T3SS, whose abundance was positively and significantly correlated with innate immune function of mice.
