## Supplemental Tables for "Soil causes gut microbiota to flourish and total serum IgE levels to decrease in mice": Table S1.xlsx

### Sheet: Samples
Table S1. Soil, SS, MW, and Control groups of mice and treatment
SampleID	Group	Reads	Bedding	Diet	Water	Gender	Room	Cage	Age of Sample(day)
E1	SS	40153	SPF bedding	5% Sterile Soil	Normal	Male	Room1	1	72
E2	SS	41661	SPF bedding	5% Sterile Soil	Normal	Male	Room1	1	74
E3	SS	26288	SPF bedding	5% Sterile Soil	Normal	Male	Room1	1	67
E4	SS	64464	SPF bedding	5% Sterile Soil	Normal	Male	Room1	2	74
E5	SS	48374	SPF bedding	5% Sterile Soil	Normal	Male	Room1	2	72
E6	SS	47801	SPF bedding	5% Sterile Soil	Normal	Female	Room1	3	67
E7	SS	45988	SPF bedding	5% Sterile Soil	Normal	Female	Room1	3	69
E8	SS	61701	SPF bedding	5% Sterile Soil	Normal	Female	Room1	3	74
E9	SS	51792	SPF bedding	5% Sterile Soil	Normal	Female	Room1	4	69
E10	SS	40240	SPF bedding	5% Sterile Soil	Normal	Female	Room1	4	72
E11	Soil	52877	SPF bedding	5% Soil	Normal	Male	Room2	5	72
E12	Soil	53180	SPF bedding	5% Soil	Normal	Male	Room2	5	74
E13	Soil	47811	SPF bedding	5% Soil	Normal	Male	Room2	5	74
E14	Soil	42045	SPF bedding	5% Soil	Normal	Male	Room2	6	72
E15	Soil	61331	SPF bedding	5% Soil	Normal	Male	Room2	6	67
E16	Soil	42287	SPF bedding	5% Soil	Normal	Female	Room2	7	67
E17	Soil	45148	SPF bedding	5% Soil	Normal	Female	Room2	7	69
E18	Soil	49150	SPF bedding	5% Soil	Normal	Female	Room2	7	72
E19	Soil	60833	SPF bedding	5% Soil	Normal	Female	Room2	8	72
E20	Soil	42327	SPF bedding	5% Soil	Normal	Female	Room2	8	69
E21	MW	59360	SPF bedding	Normal	Soil-microbe	Male	Room1	9	69
E22	MW	64358	SPF bedding	Normal	Soil-microbe	Male	Room1	9	71
E23	MW	55521	SPF bedding	Normal	Soil-microbe	Male	Room1	9	71
E24	MW	58847	SPF bedding	Normal	Soil-microbe	Male	Room1	10	69
E25	MW	47038	SPF bedding	Normal	Soil-microbe	Male	Room1	10	69
E26	MW	60175	SPF bedding	Normal	Soil-microbe	Female	Room1	11	67
E27	MW	56965	SPF bedding	Normal	Soil-microbe	Female	Room1	11	71
E28	MW	51486	SPF bedding	Normal	Soil-microbe	Female	Room1	11	67
E29	MW	51549	SPF bedding	Normal	Soil-microbe	Female	Room1	11	69
E31	Control	47138	SPF bedding	Normal	Normal	Male	Room1	12	69
E32	Control	56854	SPF bedding	Normal	Normal	Male	Room1	12	71
E33	Control	44857	SPF bedding	Normal	Normal	Male	Room1	12	69
E34	Control	56453	SPF bedding	Normal	Normal	Male	Room1	13	71
E35	Control	47798	SPF bedding	Normal	Normal	Male	Room1	13	69
E36	Control	57089	SPF bedding	Normal	Normal	Female	Room1	14	71
E37	Control	41682	SPF bedding	Normal	Normal	Female	Room1	14	67
E38	Control	43790	SPF bedding	Normal	Normal	Female	Room1	14	67
E39	Control	55075	SPF bedding	Normal	Normal	Female	Room1	14	71
