## Supplemental Tables for "Soil causes gut microbiota to flourish and total serum IgE levels to decrease in mice": Table S3.xlsx

### Sheet: Sheet1
Table S3. Soil composition analysis
Analysis was performed using a Wavelength Dispersive X-Ray Fluorescence spectrometer (Thermo Fisher)
Reporting Level is the weight more than 10 ppm and the wt% more than the Est. Error.
Sum Weight% prior to normalization: 100% = 98.4%. Total Weight% Oxygen = 42.28.
Compound	Wt%	Est.Error	Element	Wt%	Est.Error
SiO2	60.34	.24	Si	28.21	.11
Al2O3	11.73	.16	Al	6.21	.09
CaO	5.73	.12	Ca	4.10	.08
Fe2O3	2.93	.08	Fe	2.05	.06
Na2O	2.26	.07	Na	1.67	.06
K2O	2.07	.07	K	1.72	.06
MgO	2.07	.07	Mg	1.25	.04
TiO2	.521	.026	Ti	.312	.016
P2O5	.169	.0084	Px	.0735	.0037
MnO	.0539	.0027	Mn	.0418	.0021
SO3	.0391	.0020	Sx	.0157	.0008
ZrO2	.0264	.0013	Zr	.0195	.0010
SrO	.0186	.0009	Sr	.0157	.0008
V2O5	.0099	.0008	V	.0055	.0004
CeO2	.0078	.0020	Ce	.0063	.0016
Cr2O3	.0068	.0006	Cr	.0047	.0004
Rb2O	.0062	.0004	Rb	.0056	.0004
ZnO	.0047	.0004	Zn	.0037	.0003
ThO2	.0036	.0018	Th	.0031	.0016
Nb2O5	.0035	.0008	Nb	.0024	.0006
Er2O3	.0033	.0010	Er	.0029	.0008
NiO	.0031	.0004	Ni	.0025	.0003
Y2O3	.0028	.0007	Y	.0022	.0005
CuO	.0013	.0004	Cu	.0011	.0003
