## Supplemental Tables for "Soil causes gut microbiota to flourish and total serum IgE levels to decrease in mice": Table S4.xlsx

### Sheet: diversity
Table S4. Multiple comparisons of diversity between each two groups of mice.
O T U
OTU LSD
(I) Group		(J) Group		Mean Difference (I-J)	Std. Error	Significance	95% Confidence Interval
							Lower Bound	Upper Bound
	SS		Soil	-11.6	4.869	0.028	-21.829	-1.371
			MW	15.011	5.121	0.009	4.207	25.816
			Control	24.9	8.654	0.01	6.641	43.159
	Soil		SS	-11.6	4.869	0.028	-21.829	-1.371
			MW	26.611	4.412	0	17.303	35.919
			Control	36.5	8.254	0	19.085	53.915
	MW		SS	15.011	5.121	0.009	4.207	25.816
			Soil	26.611	4.412	0	17.303	35.919
			Control	8.712	-8.58	0.273	-8.58	28.358
	Control		SS	24.9	8.654	0.01	6.641	43.159
			Soil	36.5	8.254	0	19.085	53.915
			MW	8.712	-8.58	0.273	-8.58	28.358
Chao 1 Estimate
Chao LSD
(I) Group		(J) Group		Mean Difference (I-J)	Std. Error	Significance	95% Confidence Interval
							Lower Bound	Upper Bound
	SS		Soil	-16.5	7.717	0.046	-32.712	-0.288
			MW	14.733	5.319	0.013	3.511	25.956
			Control	20.956	9.898	0.049	0.073	41.838
	Soil		SS	-16.5	7.717	0.046	-32.712	-0.288
			MW	31.233	7.715	0.001	14.956	47.51
			Control	37.456	11.366	0.004	13.475	61.436
	MW		SS	14.733	5.319	0.013	3.511	25.956
			Soil	31.233	7.715	0.001	14.956	47.51
			Control	6.222	10.085	0.546	-15.156	27.6
	Control		SS	20.956	9.898	0.049	0.073	41.838
			Soil	37.456	11.366	0.004	13.475	61.436
			MW	6.222	10.085	0.546	-15.156	27.6
Shannon Index
Shannon LSD
(I) Group		(J) Group		Mean Difference (I-J)	Std. Error	Significance	95% Confidence Interval
							Lower Bound	Upper Bound
	SS		Soil	-0.091	0.9078	0.329	-0.28172	0.09972
			MW	0.38967	0.14706	0.017	0.07941	0.6993
			Control	0.49522	0.13721	0.002	0.20574	0.7847
	Soil		SS	-0.091	0.9078	0.329	-0.28172	0.09972
			MW	0.48067	0.13115	0.002	0.20397	0.75737
			Control	0.58622	0.12	0	0.33304	0.8394
	MW		SS	0.38967	0.14706	0.017	0.07941	0.6993
			Soil	0.48067	0.13115	0.002	0.20397	0.75737
			Control	0.10556	0.17318	0.551	-0.26157	0.47268
	Control		SS	0.49522	0.13721	0.002	0.20574	0.7847
			Soil	0.58622	0.12	0	0.33304	0.8394
			MW	0.10556	0.17318	0.551	-0.26157	0.47268
PD
PDLSD
(I) Group		(J) Group		Mean Difference (I-J)	Std. Error	Significance	95% Confidence Interval
							Lower Bound	Upper Bound
	SS		Soil	-7.481	3.254	0.0337	-14.32	-0.6447
			MW	-1.614	3.346	0.6358	-8.673	5.446
			Control	-5.347	3.933	0.1918	-13.64	2.951
	Soil		SS	-7.481	3.254	0.0337	-14.32	-0.6447
			MW	-9.095	2.363	0.0013	-14.08	-4.11
			Control	-12.83	3.139	0.0008	-19.45	-6.205
	MW		SS	-1.614	3.346	0.6358	-8.673	5.446
			Soil	-9.095	2.363	0.0013	-14.08	-4.11
			Control	-3.733	3.21	0.262	-10.54	3.073
	Control		SS	-5.347	3.933	0.1918	-13.64	2.951
			Soil	-12.83	3.139	0.0008	-19.45	-6.205
			MW	-3.733	3.21	0.262	-10.54	3.073
