## Supplemental Tables for "Soil causes gut microbiota to flourish and total serum IgE levels to decrease in mice": Table S5.xlsx

### Sheet: P Value
Table S5 (A). P values of multiple comparisons of unweighted UniFrac distances between bacterial fecal communities of mice fed different diets.
	Soil-SPF	Soil-SW	Soil-SS	SS-SPF	SS-SW	SW-SPF
Soil-SPF	0	0.0996	0.0005	0.0581	0.7123	0.0002
Soil-SW		0	0.0001	0.0011	0.2735	0.0001
Soil-SS			0	0.3489	0.0005	0.7803
SS-SPF				0	0.0389	0.265
SS-SW					0	0.0003
SW-SPF						0
Table S5 (B). P values of multiple comparisons of Bray-Curtis between bacterial fecal communities of mice fed different diets.
	Soil-SPF	Soil-SW	Soil-SS	SS-SPF	SS-SW	SW-SPF
Soil-SPF	0	0.6729	0.0253	0.0001	0.0011	0.0001
Soil-SW		0	0.001	0.0001	0.0001	0.0001
Soil-SS			0	0.0001	0.2343	0.0009
SS-SPF				0	0.0001	0.896
SS-SW					0	0.0043
SW-SPF						0
