## Supplemental Tables for "Soil causes gut microbiota to flourish and total serum IgE levels to decrease in mice": Table S6.xlsx

### Sheet: Sheet1
Table S6. Top 20 most abundant genera in all groups. Multiple comparisons between each two groups. P values were based on a two-tailed least significant difference test.
GENUS	MEAN				P-VALUE
	SS	Soil	MW	Control	Soil-SS	SS-MW	SS-Control	Soil-MW	Soil-Control	MW-Control
Muribaculaceae_norank	0.5173	0.4501	0.662	0.5438	0.489	0.7099	0.109	0.0978	0.007	0.391
Lachnospiraceae NK4A136 group	0.08537	0.1464	0.01989	0.03048	0.017	0.0549	0.009	0.0004	0	0.125
Lactobacillus	0.04043	0.01646	0.09703	0.07258	0.244	0.3039	0.1	0.0365	0.002	0.703
Lachnospiraceae_uncultured	0.03169	0.0333	0.0114	0.02248	0.307	0.5358	0.118	0.1907	0.001	0.135
Ruminococcaceae UCG-014	0.0273	0.0205	0.01029	0.01128	0.417	0.0111	0.018	0.0578	0.035	0.35
Odoribacter	0.02349	0.01487	0.01348	0.01576	0.071	0.1009	0.044	0.8065	0.722	0.547
Ruminiclostridium 9	0.02217	0.03319	0.0067	0.0085	0.087	0.0424	0.013	0.0016	0.003	0.309
Alistipes	0.0185	0.02413	0.01168	0.01139	0.087	0.0656	0.107	0.0043	0.01	0.743
Alloprevotella	0.01637	0.04241	0.0075	0.0095	0.032	0.0767	0.129	0.0129	0.013	0.475
Mucispirillum	0.01943	0.01274	0.00175	0.004387	0.829	0.1352	0.066	0.1766	0.049	0.433
Ruminococcaceae_uncultured	0.01206	0.01878	0.00464	0.00653	0.047	0.1852	0.069	0.0031	0.002	0.276
Turicibacter	0.0039	0.0047	0.02062	0.01088	0.963	0.1231	0.026	0.1794	0.015	0.235
Dubosiella	0.01192	0.008	0.01922	0.0091	0.533	0.7465	0.742	0.7642	0.039	0.162
Ruminiclostridium	0.01445	0.01426	0.0051	0.0034	0.56	0.1591	0.093	0.6146	0.004	0.534
Roseburia	0.0111	0.01095	0.0055	0.0081	0.978	0.9776	0.333	0.9	0.128	0.37
Parabacteroides	0.01039	0.0093	0.005	0.0052	0.891	0.0541	0.05	0.032	0.139	0.197
Rikenellaceae RC9 gut group	0.0025	0.0088	0.00448	0.00672	0.005	0.2357	0.127	0.5931	0.056	0.436
Oscillibacter	0.0055	0.01131	0.0018	0.0039	0.005	0.5084	0.056	0.0038	0	0.132
Mollicutes RF39_norank	0.00918	0.00736	0.00302	0.0061	0.555	0.195	0.009	0.6652	0.12	0.053
Muribaculum	0.01164	0.00764	0.0093	0.009	0.16	0.3988	0.412	0.4942	0.283	0.867
