## Supplemental Tables for "Soil causes gut microbiota to flourish and total serum IgE levels to decrease in mice": Table S10.xlsx

### Sheet: Sheet1
Table S10. Hematological analysis of mouse blood samples.
Blood sample were treated with EDTA-K2 as an anticoagulant. The hematological analysis was performed using an Auto Hematology Analyzer BC-5390 CRP (Mindray) with the closure-whole-peripheral-blood mode.
	Control								Soil								SS								MW								Between groups P-value
	M1	M2	M3	M4	M5	mean	±	SEM	M1	M2	M3	M4	M5	mean	±	SEM	M1	M2	M3	M4	M5	mean	±	SEM	M1	M2	M3	M4	M5	mean	±	SEM
WBC(109/L)	7.46	7.85	8.17	9.04	5.61	7.626	±	0.567332	8.21	7.25	9.1	6.71	7.96	7.846	±	0.410105	5.99	9.23	6.19	8.75	7.36	7.504	±	0.654642	8.91	6.11	9.14	6.44	9.47	8.014	±	0.717402	0.932
RBC (1012/L)	9.1	8.99	8.94	8.6	8.96	8.918	±	0.0841665	9.3	8.56	8.89	9	8.98	8.946	±	0.118642	9	8.84	8.89	8.71	9.21	8.93	±	0.0840833	8.69	9.11	8.88	8.93	9.01	8.924	±	0.0702567	0.997
HGB(g/L)	139.31	135.91	136.19	133	134.12	135.706	±	1.07477	139.66	133.67	135.11	136.22	135.1	135.952	±	1.01152	135.52	134.77	135.64	134.33	138.41	135.734	±	0.7112	135.71	132.47	138.11	132.14	139.34	135.554	±	1.45013	0.995
PLT(109/L)	921.23	887.55	770	996.12	924.29	899.838	±	36.9693	966.31	810	892.47	948	910.21	905.398	±	27.2179	1006.12	796	914.11	856.32	947.14	903.938	±	36.283	841.23	997.02	914.32	801.03	936	897.92	±	34.7428	0.998
NE%	13.1	19.7	14.2	13.4	12.9	14.66	±	1.2793	14.4945	15.0345	15.4945	13.1148	16.206	14.866	±	0.521897	17.5292	15.493	15.5089	17.3714	11.5489	15.49	±	1.0775	15.2637	14.239	10.5033	16.4596	16.4731	14.586	±	1.10297	0.923
LY%	83.1	79.7	83.4	86	86.5	83.74	±	1.21598	72.5806	71.2617	86.1642	64.3333	72.6058	73.388	±	3.5423	52.7778	85.7466	57.5928	82.6636	69.8154	69.72	±	6.55177	85.6157	56.8606	91.4414	57.5588	88.7902	76.054	±	7.74881	0.339
MO%	0	0.1	0	0	0	0.02	±	0.02	0	0.00748111	0.00740138	0	0	0.004	±	0.00244949	0	0.00742005	0	0.00744435	0.00722491	0.006	±	0.00244949	0	0.00754888	0.0144812	0	0	0.004	±	0.00244949	0.642
EO%	3.5	0.5	2.4	0.4	0.6	1.48	±	0.62562	0.0279413	0.00617284	0.00112049	0.00421941	0.0164797	0.012	±	0.00583095	0.0188844	0.0263819	0.0109396	0.00233558	0.00739067	0.014	±	0.00509902	0.0130761	0.00401196	0.00328113	0.0299614	0.00106838	0.008	±	0.00583095	0.009
BA%	0.1	0	0	0.2	0	0.06	±	0.04	0	0	0.064539	0	0	0.012	±	0.012	0	0	0.0644792	0	0	0.012	±	0.012	0	0.0702299	0.0952083	0	0	0.034	±	0.0213542	0.468
NE(109/L)	0.99	1.55	1.16	1.2	0.72	1.124	±	0.135963	1.19	1.09	1.41	0.88	1.29	1.172	±	0.0902441	1.05	1.43	0.96	1.52	0.85	1.162	±	0.132416	1.36	0.87	0.96	1.06	1.56	1.162	±	0.129244	0.993
LY(109/L)	6.2	6.25	6.81	7.78	4.85	6.378	±	0.476187	6.75	6.1	7.66	5.79	6.52	6.564	±	0.320322	4.75	7.58	5.12	7.2	6.43	6.216	±	0.557894	7.44	5.18	8.12	5.14	8	6.776	±	0.669669	0.885
MO(109/L)	0	0.01	0	0	0	0.002	±	0.002	0	0.01	0.01	0	0	0.004	±	0.00244949	0	0.01	0	0.01	0.01	0.006	±	0.00244949	0	0.01	0.02	0	0	0.006	±	0.004	0.715
EO(109/L)	0.26	0.04	0.2	0.04	0.03	0.114	±	0.0483322	0.27	0.05	0.01	0.04	0.15	0.104	±	0.0477074	0.19	0.21	0.1	0.02	0.07	0.118	±	0.0359722	0.11	0.04	0.03	0.24	0.01	0.086	±	0.0420238	0.955
BA(109/L)	0.01	0	0	0.01	0	0.004	±	0.00244949	0	0	0.01	0	0	0.002	±	0.002	0	0	0.01	0	0	0.002	±	0.002	0	0.01	0.01	0	0	0.004	±	0.00244949	0.848
MCV(fL)	49.7	50.4	48.4	49.5	48.3	49.26	±	0.400749	48.8817	49.9533	49.6175	48.5889	48.0067	49.01	±	0.349929	49.5111	51.0294	49.4826	49.1274	49.2182	49.674	±	0.346794	51.0472	47.6509	52.0495	47.5588	50.9989	49.862	±	0.940369	0.71
HCT(%)	45.28	45.26	43.31	42.56	43.25	43.932	±	0.56192	45.46	42.76	44.11	43.73	43.11	43.834	±	0.469495	44.56	45.11	43.99	42.79	45.33	44.356	±	0.455254	44.36	43.41	46.22	42.47	45.95	44.482	±	0.72069	0.813
MCH(pg)	15.3	15.2	15.3	15.5	14.9	15.24	±	0.0979796	15.0172	15.6157	15.198	15.1356	15.0445	15.204	±	0.109069	15.0578	15.2455	15.2576	15.4225	15.0282	15.204	±	0.0717356	15.6168	14.5412	15.5529	14.7973	15.465	15.196	±	0.219923	0.996
MCHC(g/L)	307	301	316	313	309	309.2	±	2.57682	307.215	312.605	306.302	311.502	313.384	310.202	±	1.44397	304.129	298.759	308.343	313.928	305.339	306.1	±	2.4966	305.929	305.16	298.81	311.137	303.243	304.856	±	1.99875	0.295
RDW-CV(%)	13.8	14	13.9	13.2	13.9	13.76	±	0.143527	13.5	13.9	14	13.5	13.4	13.66	±	0.12083	13.7	13.9	14.1	13.5	13.1	13.66	±	0.172047	13.2	13.9	13.5	14	13.6	13.64	±	0.143527	0.936
RDW-SD(fL)	25.3	26.1	24.9	24.3	24.8	25.08	±	0.300666	24.5	25.3	26.1	24.1	24.9	24.98	±	0.344093	24.8	25.7	24.6	26	24.9	25.2	±	0.273861	25.1	24.3	25.9	24.9	24.6	24.96	±	0.271293	0.937
MPV(fL)	6	6	6	6	5	5.8	±	0.2	6	6	5	5	6	5.6	±	0.244949	5	6	6	5	6	5.6	±	0.244949	6	6	6	6	6	6	±	0	0.455
PCT(%)	0.5	0.51	0.45	0.6	0.46	0.504	±	0.0265707	0.55	0.47	0.44	0.47	0.55	0.496	±	0.0227156	0.5	0.47	0.54	0.43	0.56	0.5	±	0.0234521	0.49	0.56	0.51	0.47	0.53	0.512	±	0.0156205	0.963
PDW(fL)	14.6	14.5	14.5	14.5	14.4	14.5	±	0.0316228	14.2	14.5	14.6	14.3	14.5	14.42	±	0.0734847	14.5	14.6	14.5	14.3	14.5	14.48	±	0.0489898	14.4	14.6	14.5	14.3	14.6	14.48	±	0.0583095	0.759
P-LCR(%)	2.5	2.4	3	3.4	2.7	2.8	±	0.181659	2.9	2.3	2.7	3	2.9	2.76	±	0.1249	2.9	3.1	2.5	3.2	2.8	2.9	±	0.122474	3.1	2.6	3.1	3.2	2.9	2.98	±	0.106771	0.671
