## Supplemental Tables for "Soil causes gut microbiota to flourish and total serum IgE levels to decrease in mice": Table S13.xlsx

### Sheet: Sheet1
Table S13. Comparison of the abundance of structure protein genes of the bacterial secretion system.
This table lists all the bacterial secretion system protein genes recorded in the Kyoto Encyclopedia of Genes and Genomes (KEGG) database and the genes identified from shotgun sequencing of the gut microbial metagenome in the current research. Comparisons were carried on the abundance of genes for the bacterial secretion system between each two group mice and the significantly different genes are…
Kegg entry	Structure protein of Bacterial secretion system in KEGG bank	Was it sequenced?	Is it significant differences?
			Soil vs Con	SS vs Con	MW vs Con	Soil vs MW	SS vs MW	Soil vs SS
K12340	outer membrane protein	YES					YES
K12257	SecD/SecF fusion protein	YES	YES	YES		YES		YES
K11912	serine/threonine-protein kinase PpkA [EC:2.7.11.1]	YES
K11906	type VI secretion system protein VasD	YES		YES			YES
K11904	type VI secretion system secreted protein VgrG	YES
K11903	type VI secretion system secreted protein Hcp	YES
K11892	type VI secretion system protein ImpK	YES		YES			YES
K11891	type VI secretion system protein ImpL	YES		YES			YES
K11004	ATP-binding cassette, subfamily B, bacterial HlyB/CyaB	YES	YES	YES		YES	YES
K03230	type III secretion protein V	YES	YES	YES		YES	YES	YES
K03229	type III secretion protein U	YES	YES	YES		YES		YES
K03227	type III secretion protein S	YES	YES	YES		YES		YES
K03226	type III secretion protein R	YES	YES	YES		YES	YES	YES
K03224	ATP synthase in type III secretion protein N [EC:7.4.2.8]	YES	YES	YES		YES	YES	YES
K03223	type III secretion protein L	YES	YES	YES		YES	YES	YES
K03222	type III secretion protein J	YES
K03217	YidC/Oxa1 family membrane protein insertase	YES
K03210	preprotein translocase subunit YajC	YES				YES
K03205	type IV secretion system protein VirD4 [EC:7.4.2.8]	YES		YES
K03204	type IV secretion system protein VirB9	YES
K03203	type IV secretion system protein VirB8	YES		YES
K03201	type IV secretion system protein VirB6	YES		YES
K03199	type4	YES
K03197	type IV secretion system protein VirB2	YES
K03195	type 4	YES
K03195	type IV secretion system protein VirB10	YES
K03118	sec-independent protein translocase protein TatC	YES	YES		YES			YES
K03117	sec-independent protein translocase protein TatB	YES
K03116	sec-independent protein translocase protein TatA	YES	YES		YES
K03106	signal recognition particle subunit SRP54 [EC:3.6.5.4]	YES	YES
K03106	type IV secretion system protein VirB11 [EC:7.4.2.8]	YES
K03100	type IV secretion system protein VirB4 [EC:7.4.2.8]	YES		YES		YES
K03076	preprotein translocase subunit SecY	YES
K03075	preprotein translocase subunit SecG	YES	YES	YES	YES
K03074	preprotein translocase subunit SecF	YES						YES
K03073	preprotein translocase subunit SecE	YES	YES			YES		YES
K03072	preprotein translocase subunit SecD	YES
K03071	preprotein translocase subunit SecB	YES
K03070	preprotein translocase subunit SecA [EC:7.4.2.8]	YES	YES	YES		YES		YES
K02456	general secretion pathway protein G	YES
K02454	general secretion pathway protein E [EC:7.4.2.8]	YES
K02453	general secretion pathway protein D	YES
K02110	fused signal recognition particle receptor	YES	YES	YES
K13301	secretion monitor	NO
K12342	adhesin YadB/C	NO
K12341	adhesin YadA	NO
K11915	serine/threonine protein phosphatase Stp1 [EC:3.1.3.16]	NO
K11913	type VI secretion system protein	NO
K11907	type VI secretion system protein VasG	NO
K11028	vacuolating cytotoxin	NO
K11017	hemolysin activation/secretion protein	NO
K11016	hemolysin	NO
K11003	hemolysin D	NO
K04059	type III secretion protein X	NO
K04058	type III secretion protein W	NO
K04057	type III secretion protein P	NO
K04056	type III secretion protein O	NO
K03425	sec-independent protein translocase protein TatE	NO
K03228	type III secretion protein T	NO
K03225	type III secretion protein Q	NO
K03221	type III secretion protein F	NO
K03219	type III secretion protein C	NO
K03202	type IV secretion system protein VirB7	NO
K03200	type IV secretion system protein VirB5	NO
K03198	type IV secretion system protein VirB3	NO
K03194	type IV secretion system protein VirB1	NO
K02465	general secretion pathway protein S	NO
K02464	general secretion pathway protein O [EC:3.4.23.43 2.1.1.-]	NO
K02462	general secretion pathway protein M	NO
K02461	general secretion pathway protein L	NO
K02460	general secretion pathway protein K	NO
K02459	general secretion pathway protein J	NO
K02458	general secretion pathway protein I	NO
K02457	general secretion pathway protein H	NO
K02455	general secretion pathway protein F	NO
K02452	general secretion pathway protein C	NO
